# Convergent evolution of SARS-CoV-2 XBB lineages on receptor-binding domain 455-456 synergistically enhances antibody evasion and ACE2 binding

**DOI:** 10.1101/2023.08.30.555211

**Authors:** Fanchong Jian, Leilei Feng, Sijie Yang, Yuanling Yu, Lei Wang, Weiliang Song, Ayijiang Yisimayi, Xiaosu Chen, Yanli Xu, Peng Wang, Lingling Yu, Jing Wang, Lu Liu, Xiao Niu, Jing Wang, Tianhe Xiao, Ran An, Yao Wang, Qingqing Gu, Fei Shao, Ronghua Jin, Zhongyang Shen, Youchun Wang, Xiangxi Wang, Yunlong Cao

**Author notes:** Correspondence: Xiangxi Wang & Yunlong Cao. These authors contributed equally (Fanchong Jian, Leilei Feng, Sijie Yang, Yuanling Yu).

## Abstract

Severe acute respiratory syndrome coronavirus 2 (SARS-CoV-2) XBB lineages have achieved dominance worldwide and keep on evolving. Convergent evolution of XBB lineages on the receptor-binding domain (RBD) L455F and F456L is observed, resulting in variants like EG.5, FL.1.5.1, XBB.1.5.70, and HK.3. Here, we show that neutralizing antibody (NAb) evasion drives the convergent evolution of F456L, while the epistatic shift caused by F456L enables the subsequent convergence of L455F through ACE2 binding enhancement and further immune evasion. L455F and F456L evade Class 1 NAbs, reducing the neutralization efficacy of XBB breakthrough infection (BTI) and reinfection convalescent plasma. Importantly, L455F single substitution significantly dampens receptor binding; however, the combination of L455F and F456L forms an adjacent residue flipping, which leads to enhanced NAbs resistance and ACE2 binding affinity. The perturbed receptor-binding mode leads to the exceptional ACE2 binding and NAb evasion, as revealed by structural analyses. Our results indicate the evolution flexibility contributed by epistasis cannot be underestimated, and the evolution potential of SARS-CoV-2 RBD remains high.
